# Targeted Protein Degradation through E2 Recruitment

**DOI:** 10.1101/2022.12.19.520812

**Authors:** Nafsika Forte, Dustin Dovala, Matthew J. Hesse, Jeffrey M. McKenna, John A. Tallarico, Markus Schirle, Daniel K. Nomura

## Abstract

Targeted protein degradation (TPD) with Proteolysis Targeting Chimeras (PROTACs), heterobifunctional compounds consisting of protein targeting ligands linked to recruiters of E3 ubiquitin ligases, has arisen as a powerful therapeutic modality to induce the proximity of target proteins with E3 ligases to ubiquitinate and degrade specific proteins in cells. Thus far, PROTACs have primarily exploited the recruitment of E3 ubiquitin ligases or their substrate adapter proteins but have not exploited the recruitment of more core components of the ubiquitin-proteasome system (UPS). In this study, we used covalent chemoproteomic approaches to discover a covalent recruiter against the E2 ubiquitin conjugating enzyme UBE2D—EN67—that targets an allosteric cysteine, C111, without affecting the enzymatic activity of the protein. We demonstrated that this UBE2D recruiter could be used in heterobifunctional degraders to degrade neo-substrate targets in a UBE2D-dependent manner, including BRD4 and the androgen receptor. Overall, our data highlight the potential for the recruitment of core components of the UPS machinery, such as E2 ubiquitin conjugating enzymes, for TPD, and underscore the utility of covalent chemoproteomic strategies for identifying novel recruiters for additional components of the UPS.
