## Supplementary material for "Targeted Protein Degradation through E2 Recruitment": Table S1

### Sheet: Sheet4
compound name	Rel Quant %
EN1	71.2577
EN10	80.7015
EN100	73.5125
EN101	45.5167
EN102	40.1855
EN103	3.319
EN104	6.5566
EN105	43.9108
EN106	92.8656
EN108	53.3072
EN109	69.4072
EN110	112.902
EN111	64.4318
EN112	51.6756
EN113	170.626
EN114	101.018
EN115	74.6543
EN116	78.2997
EN117	127.543
EN118	108.817
EN119	105.105
EN12	52.8911
EN120	96.8363
EN121	67.4534
EN122	34.2518
EN123	99.028
EN124	71.21
EN125	64.9157
EN126	80.9712
EN127	35.0246
EN128	69.8032
EN129	53.131
EN13	39.9452
EN130	46.4919
EN131	60.1291
EN132	3.0056
EN133	81.8456
EN134	61.8811
EN135	57.6575
EN136	99.024
EN137	87.6994
EN138	122.875
EN139	33.613
EN14	85.8758
EN140	112.866
EN141	64.221
EN142	33.0332
EN143	47.962
EN144	47.9087
EN145	64.7884
EN146	56.7613
EN147	85.7183
EN148	55.2991
EN149	50.7394
EN15	64.311
EN150	48.7677
EN151	48.7036
EN152	56.6553
EN153	37.5662
EN154	33.5583
EN155	51.179
EN156	67.2969
EN157	55.9766
EN158	29.0965
EN159	46.5182
EN16	38.7832
EN160	2.8077
EN161	24.512
EN162	47.6478
EN163	24.4678
EN164	62.2769
EN165	75.598
EN166	96.1898
EN167	77.68
EN168	63.4742
EN169	86.9959
EN17	78.9965
EN170	82.0152
EN171	31.4259
EN172	82.3946
EN173	59.5911
EN174	89.1827
EN175	87.7532
EN176	88.7097
EN177	85.6654
EN178	47.8782
EN179	59.8326
EN18	64.2194
EN180	65.2114
EN181	102.28
EN182	79.6443
EN183	106.294
EN184	65.2766
EN185	101.65
EN186	103.739
EN187	104.668
EN188	132.641
EN189	93.7155
EN19	88.4565
EN190	120.315
EN191	70.2153
EN192	79.5373
EN193	59.8246
EN194	89.7996
EN195	51.6077
EN196	59.5632
EN197	80.1953
EN198	68.746
EN199	42.7922
EN2	69.7463
EN20	51.9413
EN200	119.389
EN201	70.9484
EN202	84.2505
EN203	50.4709
EN204	4.823
EN205	95.0471
EN206	22.6859
EN207	65.2485
EN208	73.7761
EN209	89.1477
EN21	63.9522
EN210	68.7407
EN211	113.636
EN212	111.361
EN213	101.854
EN214	86.8629
EN215	132.543
EN216	115.664
EN217	62.2943
EN218	57.7087
EN219	5.4087
EN220	43.4822
EN221	134.581
EN222	14.0744
EN223	19.1086
EN224	68.1146
EN225	86.1448
EN226	49.5414
EN227	78.3618
EN228	89.6688
EN229	62.6446
EN230	55.4877
EN231	75.9795
EN232	43.2512
EN233	86.3268
EN234	83.7926
EN235	111.854
EN236	75.6981
EN237	102.246
EN238	76.8507
EN239	40.3664
EN24	6.8073
EN240	71.3019
EN241	63.3228
EN242	32.7166
EN243	4.4093
EN244	101.212
EN245	79.5062
EN246	95.5869
EN247	69.849
EN248	24.8356
EN249	64.1266
EN250	67.0097
EN251	74.738
EN252	81.5026
EN253	81.4072
EN254	81.2535
EN255	161.785
EN256	86.4842
EN257	71.4863
EN258	77.2738
EN259	85.5229
EN260	86.1707
EN261	64.5695
EN262	4.9211
EN263	37.4197
EN264	83.6093
EN265	71.2013
EN266	3.3694
EN267	60.0349
EN268	37.4495
EN269	70.1372
EN27	2.5002
EN270	40.9813
EN271	50.7575
EN272	45.2598
EN273	50.4889
EN274	54.2211
EN275	88.4601
EN276	66.4888
EN277	73.2965
EN278	74.0739
EN279	54.7226
EN280	53.4032
EN281	37.6272
EN282	17.2322
EN283	39.4407
EN284	49.2216
EN285	65.8552
EN286	57.0505
EN287	71.6788
EN288	48.3438
EN289	32.8185
EN290	88.0524
EN291	46.1994
EN292	45.0651
EN293	37.0782
EN294	38.9096
EN295	78.1073
EN296	73.4591
EN297	72.0409
EN298	54.9715
EN299	77.0841
EN3	78.8973
EN30	11.6835
EN300	20.8001
EN301	33.3366
EN302	19.515
EN303	44.1105
EN304	46.0288
EN305	55.472
EN306	41.8061
EN307	78.6678
EN308	61.0559
EN309	70.5022
EN310	57.148
EN311	38.1308
EN312	55.4679
EN313	44.6971
EN314	74.697
EN315	48.4708
EN316	64.126
EN317	68.7929
EN318	48.4136
EN319	72.3702
EN320	6.5289
EN321	118.086
EN322	82.4697
EN324	93.9356
EN325	88.2931
EN326	105.652
EN327	102.774
EN328	76.9207
EN329	87.5809
EN330	71.6177
EN331	73.8713
EN332	64.7116
EN333	88.5584
EN334	79.4062
EN335	61.1612
EN336	87.4113
EN337	103.503
EN338	47.088
EN339	99.3016
EN340	91.4899
EN341	116.201
EN342	92.4036
EN343	82.8884
EN344	66.6683
EN345	31.1371
EN346	78.3058
EN347	79.8735
EN348	15.9657
EN349	34.9825
EN35	132.558
EN350	75.0619
EN351	52.9119
EN352	48.3084
EN353	38.3673
EN354	19.5651
EN355	36.9874
EN356	53.1996
EN357	49.4318
EN358	88.8055
EN359	62.6597
EN36	23.4874
EN360	66.3356
EN361	57.213
EN362	46.8634
EN363	47.3483
EN364	55.566
EN365	94.9103
EN366	71.7124
EN367	46.2615
EN368	58.2072
EN369	7.6998
EN37	2.5212
EN370	26.514
EN371	27.9139
EN372	29.4024
EN373	28.6527
EN374	21.8344
EN375	31.7979
EN376	36.8335
EN377	37.9232
EN378	23.5914
EN379	7.4586
EN380	18.0718
EN381	49.1017
EN382	118.071
EN383	37.7626
EN384	101.789
EN385	58.6229
EN386	36.3207
EN387	43.2042
EN388	38.2447
EN389	60.6963
EN39	29.6581
EN390	50.0144
EN391	356.266
EN392	36.8539
EN393	535.091
EN394	466.505
EN395	691.347
EN396	547.496
EN397	469.006
EN398	49.636
EN399	28.3914
EN4	57.2604
EN40	187.845
EN400	58.3905
EN401	224.394
EN402	22.6217
EN403	34.4185
EN404	53.5484
EN405	500.691
EN406	50.7827
EN407	47.4849
EN408	26.0655
EN409	36.6177
EN410	33.1874
EN411	38.6094
EN412	34.0574
EN413	104.035
EN414	73.2743
EN415	131.377
EN416	94.6148
EN417	34.9435
EN418	51.9097
EN419	106.939
EN420	71.5978
EN421	68.8308
EN422	84.9061
EN423	99.3738
EN424	67.0978
EN425	49.9307
EN426	103.095
EN427	87.652
EN428	39.6069
EN429	39.9062
EN43	34.3498
EN430	60.5289
EN431	93.377
EN432	95.6765
EN433	73.8568
EN434	103.602
EN435	71.8979
EN436	85.2281
EN437	87.1191
EN438	22.2363
EN439	25.9603
EN44	2.8548
EN440	30.1219
EN441	31.4547
EN442	37.7255
EN443	22.5049
EN444	55.3043
EN445	52.3991
EN446	50.8037
EN447	50.8378
EN448	71.4355
EN449	16.1081
EN45	131.427
EN450	7.083
EN451	89.2955
EN452	85.5125
EN453	108.399
EN454	116.591
EN455	122.183
EN456	96.1089
EN457	83.7222
EN458	81.1851
EN459	71.6899
EN46	81.2805
EN460	78.0358
EN461	81.669
EN462	103.413
EN463	170.088
EN464	133.752
EN465	111.534
EN466	135.613
EN467	148.959
EN468	108.29
EN469	208.896
EN47	118.602
EN470	113.981
EN471	97.592
EN472	115.063
EN473	119.093
EN474	164.574
EN475	175.71
EN476	147.894
EN477	232.266
EN478	128.037
EN479	273.03
EN48	100.713
EN480	73.059
EN481	13.8975
EN482	27.1756
EN483	44.2782
EN484	4.5588
EN485	46.4154
EN486	14.234
EN487	92.8704
EN488	71.325
EN489	85.3548
EN49	82.5668
EN490	80.6456
EN491	84.8974
EN492	72.4119
EN493	20.3544
EN494	2.8442
EN495	92.6735
EN496	50.424
EN497	54.4692
EN498	66.1552
EN499	132.189
EN5	56.3711
EN50	105.805
EN500	103.191
EN501	53.593
EN502	85.6975
EN503	128.627
EN504	141.084
EN505	130.321
EN506	128.524
EN507	124.543
EN508	83.6553
EN509	158.685
EN51	61.3747
EN510	128.226
EN511	95.7504
EN512	135.546
EN513	109.22
EN514	94.4735
EN515	131.728
EN516	94.2224
EN517	89.9198
EN518	136.107
EN519	93.3605
EN52	94.4879
EN520	37.0233
EN521	100.529
EN522	104.764
EN523	75.0111
EN524	134.233
EN525	90.4847
EN526	58.4469
EN527	75.843
EN528	90.8721
EN529	66.0252
EN53	73.2348
EN530	72.7416
EN531	60.0229
EN532	40.78
EN533	73.5494
EN534	68.9584
EN535	81.6949
EN536	69.2572
EN537	72.4252
EN538	85.2767
EN539	84.511
EN54	82.6385
EN540	84.287
EN541	60.2226
EN542	44.9257
EN543	69.4185
EN544	76.7241
EN545	64.08
EN546	90.837
EN547	73.0933
EN548	45.6582
EN549	70.7005
EN55	129.493
EN550	99.2459
EN551	80.1594
EN552	93.7538
EN553	102.14
EN554	90.8981
EN555	69.9623
EN556	13.6798
EN557	89.6951
EN558	103.339
EN559	77.6733
EN560	89.5596
EN561	66.8653
EN562	64.8626
EN563	91.811
EN564	77.9254
EN565	57.788
EN566	92.7836
EN567	103.865
EN568	66.0435
EN569	87.8247
EN57	81.2631
EN570	78.1612
EN571	10.8809
EN572	79.7266
EN573	111.665
EN574	84.0928
EN575	79.0976
EN576	99.5329
EN577	98.1246
EN578	77.3217
EN579	76.2011
EN58	112.789
EN580	92.3325
EN581	99.5132
EN582	47.9176
EN583	92.1447
EN584	59.944
EN585	75.72
EN586	102.392
EN587	104.865
EN588	90.7046
EN589	66.4408
EN59	62.9361
EN590	93.2352
EN591	105.52
EN592	22.8857
EN593	71.3524
EN594	108.544
EN595	84.1867
EN596	126.665
EN597	142.854
EN6	65.9929
EN60	69.1013
EN61	86.8747
EN62	63.839
EN63	111.111
EN64	93.8479
EN65	142.205
EN66	78.657
EN67	2.3963
EN68	26.233
EN69	2.4739
EN7	52.1587
EN72	113.09
EN78	85.2154
EN8	34.1523
EN80	92.5789
EN82	17.5196
EN83	26.4142
EN84	49.123
EN85	101.461
EN86	48.3959
EN87	34.3215
EN88	163.799
EN89	80.5405
EN9	60.07
EN90	94.3657
EN93	162.298
EN94	112.654
EN95	145.212
EN96	4.033
EN97	84.6934
EN98	10.3774
EN99	46.8696

### Sheet: EN Structures 
Compound name	Rel Quant %	Structure
EN1	71.2577
EN10	80.7015
EN100	73.5125
EN101	45.5167
EN102	40.1855
EN103	3.319
EN104	6.5566
EN105	43.9108
EN106	92.8656
EN108	53.3072
EN109	69.4072
EN110	112.902
EN111	64.4318
EN112	51.6756
EN113	170.626
EN114	101.018
EN115	74.6543
EN116	78.2997
EN117	127.543
EN118	108.817
EN119	105.105
EN12	52.8911
EN120	96.8363
EN121	67.4534
EN122	34.2518
EN123	99.028
EN124	71.21
EN125	64.9157
EN126	80.9712
EN127	35.0246
EN128	69.8032
EN129	53.131
EN13	39.9452
EN130	46.4919
EN131	60.1291
EN132	3.0056
EN133	81.8456
EN134	61.8811
EN135	57.6575
EN136	99.024
EN137	87.6994
EN138	122.875
EN139	33.613
EN14	85.8758
EN140	112.866
EN141	64.221
EN142	33.0332
EN143	47.962
EN144	47.9087
EN145	64.7884
EN146	56.7613
EN147	85.7183
EN148	55.2991
EN149	50.7394
EN15	64.311
EN150	48.7677
EN151	48.7036
EN152	56.6553
EN153	37.5662
EN154	33.5583
EN155	51.179
EN156	67.2969
EN157	55.9766
EN158	29.0965
EN159	46.5182
EN16	38.7832
EN160	2.8077
EN161	24.512
EN162	47.6478
EN163	24.4678
EN164	62.2769
EN165	75.598
EN166	96.1898
EN167	77.68
EN168	63.4742
EN169	86.9959
EN17	78.9965
EN170	82.0152
EN171	31.4259
EN172	82.3946
EN173	59.5911
EN174	89.1827
EN175	87.7532
EN176	88.7097
EN177	85.6654
EN178	47.8782
EN179	59.8326
EN18	64.2194
EN180	65.2114
EN181	102.28
EN182	79.6443
EN183	106.294
EN184	65.2766
EN185	101.65
EN186	103.739
EN187	104.668
EN188	132.641
EN189	93.7155
EN19	88.4565
EN190	120.315
EN191	70.2153
EN192	79.5373
EN193	59.8246
EN194	89.7996
EN195	51.6077
EN196	59.5632
EN197	80.1953
EN198	68.746
EN199	42.7922
EN2	69.7463
EN20	51.9413
EN200	119.389
EN201	70.9484
EN202	84.2505
EN203	50.4709
EN204	4.823
EN205	95.0471
EN206	22.6859
EN207	65.2485
EN208	73.7761
EN209	89.1477
EN21	63.9522
EN210	68.7407
EN211	113.636
EN212	111.361
EN213	101.854
EN214	86.8629
EN215	132.543
EN216	115.664
EN217	62.2943
EN218	57.7087
EN219	5.4087
EN220	43.4822
EN221	134.581
EN222	14.0744
EN223	19.1086
EN224	68.1146
EN225	86.1448
EN226	49.5414
EN227	78.3618
EN228	89.6688
EN229	62.6446
EN230	55.4877
EN231	75.9795
EN232	43.2512
EN233	86.3268
EN234	83.7926
EN235	111.854
EN236	75.6981
EN237	102.246
EN238	76.8507
EN239	40.3664
EN24	6.8073
EN240	71.3019
EN241	63.3228
EN242	32.7166
EN243	4.4093
EN244	101.212
EN245	79.5062
EN246	95.5869
EN247	69.849
EN248	24.8356
EN249	64.1266
EN250	67.0097
EN251	74.738
EN252	81.5026
EN253	81.4072
EN254	81.2535
EN255	161.785
EN256	86.4842
EN257	71.4863
EN258	77.2738
EN259	85.5229
EN260	86.1707
EN261	64.5695
EN262	4.9211
EN263	37.4197
EN264	83.6093
EN265	71.2013
EN266	3.3694
EN267	60.0349
EN268	37.4495
EN269	70.1372
EN27	2.5002
EN270	40.9813
EN271	50.7575
EN272	45.2598
EN273	50.4889
EN274	54.2211
EN275	88.4601
EN276	66.4888
EN277	73.2965
EN278	74.0739
EN279	54.7226
EN280	53.4032
EN281	37.6272
EN282	17.2322
EN283	39.4407
EN284	49.2216
EN285	65.8552
EN286	57.0505
EN287	71.6788
EN288	48.3438
EN289	32.8185
EN290	88.0524
EN291	46.1994
EN292	45.0651
EN293	37.0782
EN294	38.9096
EN295	78.1073
EN296	73.4591
EN297	72.0409
EN298	54.9715
EN299	77.0841
EN3	78.8973
EN30	11.6835
EN300	20.8001
EN301	33.3366
EN302	19.515
EN303	44.1105
EN304	46.0288
EN305	55.472
EN306	41.8061
EN307	78.6678
EN308	61.0559
EN309	70.5022
EN310	57.148
EN311	38.1308
EN312	55.4679
EN313	44.6971
EN314	74.697
EN315	48.4708
EN316	64.126
EN317	68.7929
EN318	48.4136
EN319	72.3702
EN320	6.5289
EN321	118.086
EN322	82.4697
EN324	93.9356
EN325	88.2931
EN326	105.652
EN327	102.774
EN328	76.9207
EN329	87.5809
EN330	71.6177
EN331	73.8713
EN332	64.7116
EN333	88.5584
EN334	79.4062
EN335	61.1612
EN336	87.4113
EN337	103.503
EN338	47.088
EN339	99.3016
EN340	91.4899
EN341	116.201
EN342	92.4036
EN343	82.8884
EN344	66.6683
EN345	31.1371
EN346	78.3058
EN347	79.8735
EN348	15.9657
EN349	34.9825
EN35	132.558
EN350	75.0619
EN351	52.9119
EN352	48.3084
EN353	38.3673
EN354	19.5651
EN355	36.9874
EN356	53.1996
EN357	49.4318
EN358	88.8055
EN359	62.6597
EN36	23.4874
EN360	66.3356
EN361	57.213
EN362	46.8634
EN363	47.3483
EN364	55.566
EN365	94.9103
EN366	71.7124
EN367	46.2615
EN368	58.2072
EN369	7.6998
EN37	2.5212
EN370	26.514
EN371	27.9139
EN372	29.4024
EN373	28.6527
EN374	21.8344
EN375	31.7979
EN376	36.8335
EN377	37.9232
EN378	23.5914
EN379	7.4586
EN380	18.0718
EN381	49.1017
EN382	118.071
EN383	37.7626
EN384	101.789
EN385	58.6229
EN386	36.3207
EN387	43.2042
EN388	38.2447
EN389	60.6963
EN39	29.6581
EN390	50.0144
EN391	356.266
EN392	36.8539
EN393	535.091
EN394	466.505
EN395	691.347
EN396	547.496
EN397	469.006
EN398	49.636
EN399	28.3914
EN4	57.2604
EN40	187.845
EN400	58.3905
EN401	224.394
EN402	22.6217
EN403	34.4185
EN404	53.5484
EN405	500.691
EN406	50.7827
EN407	47.4849
EN408	26.0655
EN409	36.6177
EN410	33.1874
EN411	38.6094
EN412	34.0574
EN413	104.035
EN414	73.2743
EN415	131.377
EN416	94.6148
EN417	34.9435
EN418	51.9097
EN419	106.939
EN420	71.5978
EN421	68.8308
EN422	84.9061
EN423	99.3738
EN424	67.0978
EN425	49.9307
EN426	103.095
EN427	87.652
EN428	39.6069
EN429	39.9062
EN43	34.3498
EN430	60.5289
EN431	93.377
EN432	95.6765
EN433	73.8568
EN434	103.602
EN435	71.8979
EN436	85.2281
EN437	87.1191
EN438	22.2363
EN439	25.9603
EN44	2.8548
EN440	30.1219
EN441	31.4547
EN442	37.7255
EN443	22.5049
EN444	55.3043
EN445	52.3991
EN446	50.8037
EN447	50.8378
EN448	71.4355
EN449	16.1081
EN45	131.427
EN450	7.083
EN451	89.2955
EN452	85.5125
EN453	108.399
EN454	116.591
EN455	122.183
EN456	96.1089
EN457	83.7222
EN458	81.1851
EN459	71.6899
EN46	81.2805
EN460	78.0358
EN461	81.669
EN462	103.413
EN463	170.088
EN464	133.752
EN465	111.534
EN466	135.613
EN467	148.959
EN468	108.29
EN469	208.896
EN47	118.602
EN470	113.981
EN471	97.592
EN472	115.063
EN473	119.093
EN474	164.574
EN475	175.71
EN476	147.894
EN477	232.266
EN478	128.037
EN479	273.03
EN48	100.713
EN480	73.059
EN481	13.8975
EN482	27.1756
EN483	44.2782
EN484	4.5588
EN485	46.4154
EN486	14.234
EN487	92.8704
EN488	71.325
EN489	85.3548
EN49	82.5668
EN490	80.6456
EN491	84.8974
EN492	72.4119
EN493	20.3544
EN494	2.8442
EN495	92.6735
EN496	50.424
EN497	54.4692
EN498	66.1552
EN499	132.189
EN5	56.3711
EN50	105.805
EN500	103.191
EN501	53.593
EN502	85.6975
EN503	128.627
EN504	141.084
EN505	130.321
EN506	128.524
EN507	124.543
EN508	83.6553
EN509	158.685
EN51	61.3747
EN510	128.226
EN511	95.7504
EN512	135.546
EN513	109.22
EN514	94.4735
EN515	131.728
EN516	94.2224
EN517	89.9198
EN518	136.107
EN519	93.3605
EN52	94.4879
EN520	37.0233
EN521	100.529
EN522	104.764
EN523	75.0111
EN524	134.233
EN525	90.4847
EN526	58.4469
EN527	75.843
EN528	90.8721
EN529	66.0252
EN53	73.2348
EN530	72.7416
EN531	60.0229
EN532	40.78
EN533	73.5494
EN534	68.9584
EN535	81.6949
EN536	69.2572
EN537	72.4252
EN538	85.2767
EN539	84.511
EN54	82.6385
EN540	84.287
EN541	60.2226
EN542	44.9257
EN543	69.4185
EN544	76.7241
EN545	64.08
EN546	90.837
EN547	73.0933
EN548	45.6582
EN549	70.7005
EN55	129.493
EN550	99.2459
EN551	80.1594
EN552	93.7538
EN553	102.14
EN554	90.8981
EN555	69.9623
EN556	13.6798
EN557	89.6951
EN558	103.339
EN559	77.6733
EN560	89.5596
EN561	66.8653
EN562	64.8626
EN563	91.811
EN564	77.9254
EN565	57.788
EN566	92.7836
EN567	103.865
EN568	66.0435
EN569	87.8247
EN57	81.2631
EN570	78.1612
EN571	10.8809
EN572	79.7266
EN573	111.665
EN574	84.0928
EN575	79.0976
EN576	99.5329
EN577	98.1246
EN578	77.3217
EN579	76.2011
EN58	112.789
EN580	92.3325
EN581	99.5132
EN582	47.9176
EN583	92.1447
EN584	59.944
EN585	75.72
EN586	102.392
EN587	104.865
EN588	90.7046
EN589	66.4408
EN59	62.9361
EN590	93.2352
EN591	105.52
EN592	22.8857
EN593	71.3524
EN594	108.544
EN595	84.1867
EN596	126.665
EN597	142.854
EN6	65.9929
EN60	69.1013
EN61	86.8747
EN62	63.839
EN63	111.111
EN64	93.8479
EN65	142.205
EN66	78.657
EN67	2.3963
EN68	26.233
EN69	2.4739
EN7	52.1587
EN72	113.09
EN78	85.2154
EN8	34.1523
EN80	92.5789
EN82	17.5196
EN83	26.4142
EN84	49.123
EN85	101.461
EN86	48.3959
EN87	34.3215
EN88	163.799
EN89	80.5405
EN9	60.07
EN90	94.3657
EN93	162.298
EN94	112.654
EN95	145.212
EN96	4.033
EN97	84.6934
EN98	10.3774
EN99	46.8696
